# The *Venturia inaequalis* effector repertoire is expressed in waves and is dominated by expanded families with predicted structural similarity to avirulence proteins from other plant-pathogenic fungi

**DOI:** 10.1101/2022.03.22.482717

**Authors:** Mercedes Rocafort, Joanna K. Bowen, Berit Hassing, Murray P. Cox, Brogan McGreal, Silvia de la Rosa, Kim M. Plummer, Rosie E. Bradshaw, Carl H. Mesarich

**Author notes:** Corresponding author: Carl H. Mesarich. Postal address: School of Agriculture and Environment, Massey University, Private Bag 11222, Palmerston North 4442, New Zealand.

## Abstract

**Background:** Scab, caused by the biotrophic fungus *Venturia inaequalis*, is the most economically important disease of apples worldwide. During infection, *V. inaequalis* occupies the subcuticular environment, where it secretes virulence factors, termed effectors, to promote host colonization. Consistent with other plant-pathogenic fungi, many of these effectors are expected to be non-enzymatic proteins, some of which can be recognized by corresponding host resistance proteins to activate plant defences, thus acting as avirulence determinants. To develop durable control strategies against scab, a better understanding of the roles that these effector proteins play in promoting subcuticular growth by *V. inaequalis*, as well as in activating, suppressing or circumventing resistance protein-mediated defences in apple, is required.

**Results:** We generated the first comprehensive RNA-seq transcriptome of *V. inaequalis* during colonization of apple. Analysis of this transcriptome revealed five temporal waves of gene expression that peaked during early, mid or mid-late infection. While the number of genes encoding secreted, non-enzymatic proteinaceous effector candidates (ECs) varied in each wave, most belonged to waves that peaked in expression during mid-late infection. Spectral clustering based on sequence similarity determined that the majority of ECs belonged to expanded protein families. To gain insights into function, the tertiary structures of ECs were predicted using AlphaFold2. Strikingly, despite an absence of sequence similarity, many ECs were predicted to have structural similarity to avirulence proteins from other plant-pathogenic fungi, including members of the MAX, LARS, ToxA and FOLD effector families. In addition, several other ECs, including an EC family with sequence similarity to the AvrLm6 avirulence effector from *Leptosphaeria maculans*, were predicted to adopt a KP6-like fold. Thus, proteins with a KP6-like fold represent another structural family of effectors shared among plant-pathogenic fungi.

**Conclusions:** Our study reveals the transcriptomic profile underpinning subcuticular growth by *V. inaequalis* and provides an enriched list of ECs that can be investigated for roles in virulence and avirulence. Furthermore, our study supports the idea that numerous sequence-unrelated effectors across plant-pathogenic fungi share common structural folds. In doing so, our study gives weight to the hypothesis that many fungal effectors evolved from ancestral genes through duplication, followed by sequence diversification, to produce sequence-unrelated but structurally similar proteins.
