## Additional File 11 for "The *Venturia inaequalis* effector repertoire is expressed in waves and is dominated by expanded families with predicted structural similarity to avirulence proteins from other plant-pathogenic fungi"

### Sheet: EC families
	Legend:	*Indicates that the protein has a good quality prediction but that its total score is reduced due to a long disordered region.
		Good Prediction?: All predicted protein tertiary structures with a pLDDT score of ≥70 were considered confident predictions. Protein structures with an pLDDT score of 50–60 that also had an intrinsically disordered region predicted with MobiDB-lite or PrDos were also considered confident predictions.
Protein_ID	Family number	Wave/cluster	AlphaFold2 method	pLDDT AlphaFold2	Good prediction?	SCOPe fold (first Hit: full length, top-aligned)	Family name
g13386	1	4	Custom MSA; Collab notebook (Open Source CASP14 )	84.34	YES	Immunoglobulin-like beta-sandwich	MAX-like family
g11711	2	4	Custom MSA; Collab notebook	97.77	YES	Ferredoxin-like
g17513	3	4	Custom MSA; Collab notebook	87.06	YES	Antifungal protein (AGAFP)	Ecp10-like family
g7791	4	4	Automatic MSA; Collab notebook	82.81	YES	Nucleoplasmin-like/VP (viral coat and capsid proteins)
g18375	5	4	Custom MSA; Collab notebook	89.01	YES	Ferredoxin-like
g20030	6	4	Automatic MSA; Collab notebook	89.96	YES	Ferredoxin-like	AvrLm6-like family
g4781	7	4	Automatic MSA; Collab notebook	89.89	YES	alpha-Amylase inhibitor tendamistat
g2262	8	2	Custom MSA; Collab notebook	83.34	YES	Double-stranded beta-helix	Nod19 family
g8686	11	3	Custom MSA; Collab notebook	73.54	YES	Knottins (small inhibitors, toxins, lectins)
g10808	12	4	Custom MSA; Collab notebook	89.23	YES	Knottins (small inhibitors, toxins, lectins)
g20067	13	2	Automatic MSA; Collab notebook	94.06	YES	STAT-like
g7621	14	5	Automatic MSA; Collab notebook	67.44*	YES	Retrovirus capsid protein, N-terminal core domain
g11097	15	4	Automatic MSA; Collab notebook	89.58	YES	Ferrodixin-like
g18550	16	4	Automatic MSA; Collab notebook	95.85	YES	Double psi beta-barrel	Ave1-like family
g22200	19	4	Custom MSA; Collab notebook	84.74	YES	Crambin-like	Ecp39-like
g21241	20	2	Automatic MSA; Collab notebook	75.83	YES	Cupredoxin-like
g2527	21	4	Automatic MSA; Collab notebook	78.01	YES	Galactose-binding domain-like
g566	22	3	Custom MSA; Collab notebook	90.46	YES	STAT-like
g4577	23	4	Custom MSA; Collab notebook	80.18	YES	Ferredoxin-like
g22936	24	4	Custom MSA; Collab notebook	73.29	YES	Knottins (small inhibitors, toxins, lectins)
g12079	26	4	Automatic MSA; Collab notebook	88.49	YES	Ferredoxin-like
g13172	28	4	Custom MSA; Collab notebook	59.93*	YES	Immunoglobulin-like beta-sandwich
g1637	29	4	Custom MSA; Collab notebook	64.3	YES	Atu1913-like
g1651	30	5	Automatic MSA; Collab notebook	76.41*	YES	Cystatin-like
g24013	32	4	Custom MSA; Collab notebook	78.97	YES	LDL receptor-like module
g23747	34	1	Automatic MSA; Collab notebook	56.55*	YES	Transmembrane beta-barrels
g22623	35	4	Custom MSA; Collab notebook	83.18	YES	Knottins (small inhibitors, toxins, lectins)
g23978	37	4	Automatic MSA; Collab notebook	62.08*	YES	Retroviral matrix proteins
g9034	38	4	Custom MSA; Collab notebook	49.75*	YES	Immunoglobulin-like beta-sandwich
g8598	40	4	Aumatic MSA; Collab notebook	74.71	YES	7-bladed beta-propeller
g24098	43	2	Aumatic MSA; Collab notebook	64.18*	YES	Four-helical up-and-down bundle
g12132	46	4	Custom MSA; Collab notebook	70.53	YES	Ferredoxin-like
g24490	47	4	Custom MSA; Collab notebook	75.85	YES	Ferredoxin-like
g12010	51	4	Custom MSA; Collab notebook	76.41	YES	TNF-like
g881	53	2	Custom MSA; Collab notebook	79.75	YES	STAT-like
g1567	56	2	Custom MSA; Collab notebook	63.96*	YES	Parallel coiled-coil
g17263	57	2	Automatic MSA; Collab notebook	72.18	YES	Metallo-hydrolase/oxidoreductase
g21589	59	5	Automatic MSA; Collab notebook	82.91	YES	Lysozyme-like
g14154	60	4	Custom MSA; Collab notebook	63.03*	YES	SH3-like barrel
g2356	62	4	Custom MSA; Collab notebook	83.71	YES	Immunoglobulin-like beta-sandwich
g12628	64	4	Custom MSA; Collab notebook	78.89	YES	DNA/RNA-binding 3-helical bundle
g10008	66	2	Automatic MSA; Collab notebook	73.03	YES	Four-helical up-and-down bundle
g6104	67	4	Automatic MSA; Collab notebook	92.37	YES	Concanavalin A-like lectins/glucanases
g4725	69	5	Automatic MSA; Collab notebook	77.05	YES	Bromodomain-like
g13984	70	2	Custom MSA; Collab notebook	71.2	YES	SH3-like barrel
g5158	76	5	Automatic MSA; Collab notebook	93.84	YES	Ferritin-like
g5120	77	5	Automatic MSA; Collab notebook	68.46*	YES	Immunoglobulin-like beta-sandwich
g1022	78	4	Automatic MSA; Collab notebook	97.47	YES	Cytolysin/lectin
g6622	79	4	Automatic MSA; Collab notebook	88.42	YES	Ferredoxin-like
g10764	81	3	Automatic MSA; Collab notebook	81.9	YES	beta-Trefoil
g17114	82	2	Custom MSA;Collab notebook	86.76	YES	beta-Trefoil
g9826	83	4	Custom MSA; Collab notebook	69.66	YES	Immunoglobulin-like beta-sandwich
g3414	85	5	Automatic MSA; Collab notebook	78.95	YES	ISP domain
g1053	87	5	Automatic MSA; Collab notebook	66.53*	YES	Zincin-like
g20755	92	2	Automatic MSA; Collab notebook	52.04*	YES	eIF4e-like
g23655	94	4	Automatic MSA; Collab notebook	65.46	YES	Immunoglobulin-like beta-sandwich
g22429	96	4	Automatic MSA; Collab notebook	51.05*	YES	Ribonuclease H-like motif
g15134	97	2	Custom MSA; Collab notebook	61.82	YES	Barrel-sandwich hybrid
g22144	98	4	Custom MSA; Collab notebook	81.42	YES	SH3-like barrel
g17383	99	4	Automatic MSA; Collab notebook	88.97	YES	Lysozyme-like
g9502	100	4	Custom MSA; Collab notebook	53.14*	YES	Parallel coiled-coil
g9840	102	4	Automatic MSA; Collab notebook	88.1	YES	C2 domain-like
g11605	105	4	Custom MSA; Collab notebook	75.7	YES	Flavodoxin-like
g9632	107	4	Custom MSA; Collab notebook	51.59*	YES	Apolipoprotein A-II
g6603	109	5	Automatic MSA; Collab notebook	83.89	YES	Immunoglobulin-like beta-sandwich
g11684	110	4	Custom MSA; Collab notebook	73.15	YES	Rubredoxin-like
g5193	112	2	Automatic MSA; Collab notebook	81.82	YES	Immunoglobulin-like beta-sandwich	Gas1-like family
g3976	114	5	Custom MSA; Collab notebook	88.87	YES	beta-Trefoil
g3072	121	2	Automatic MSA; Collab notebook	85.41	YES	Double psi beta-barrel
g9721	123	2	Automatic MSA; Collab notebook	86.39	YES	Ferritin-like
g3787	49	4	Custom MSA; Collab notebook	78.15	YES	Light-harvesting complex subunits	FOLD-like family
g20795	9	4	Custom MSA; Collab notebook	66.82	NO	Knottins (small inhibitors, toxins, lectins)
g23129	17	4	Custom MSA; Collab notebook	69.19	NO	Knottins (small inhibitors, toxins, lectins)
g24327	18	4	Automatic MSA; Collab notebook	41.14	NO	Prokaryotic ribosomal protein L17
g16984	25	4	Automatic MSA; Collab notebook	15.2	NO	Concanavalin A-like lectins/glucanases
g9059	27	4	Custom MSA; Collab notebook	60.93	NO	beta-Grasp (ubiquitin-like)
g1875	31	4	Custom MSA; Collab notebook	59.84	NO	Immunoglobulin-like beta-sandwich
g12228	33	5	Custom MSA; Collab notebook	51.38	NO	Triple-stranded beta-helix
g23890	39	4	Custom MSA; Collab notebook	69.18	NO	beta-beta-alpha zinc fingers
g21291	58	4	Custom MSA; Collan notebook	56.68	NO	DNA/RNA-binding 3-helical bundle
g23461	61	4	Custom MSA; Collab notebook	54.62	NO	POlypeptide TRansport Associated (PORTRA) domain-like
g22622	63	4	Custom MSA; Collab notebook	38.48	NO	PH domain-like barrel
g21638	68	4	Custom MSA; Collab notebook	37.91	NO	Bromodomain-like
g18611	73	4	Custom MSA; Collab notebook	40.59	NO	Knottins (small inhibitors, toxins, lectins)
g6638	75	4	Automatic MSA; Collab notebook	39.39	NO	Ribosomal protein S8
g10972	80	3	Automatic MSA; Collab notebook	50.97	NO	beta-Trefoil
g4390	84	3	Custom MSA; Collab notebook	32.38	NO	Flavodoxin-like
g9560	89	4	Custom MSA; Collab notebook	39.95	NO	Bromodomain-like
g17348	91	4	Automatic MSA; Collab notebook	42.82	NO	Double psi beta-barrel
g18815	93	3	Custom MSA; Collab notebook	41.72	NO	Immunoglobulin-like beta-sandwich
g3609	113	4	Custom MSA; Collab notebook	37.93	NO	Lipase/lipooxygenase domain (PLAT/LH2 domain)
g7426	116	3	Custom MSA; Collab notebook	61.58	NO	SH3-like barrel
g19499	124	5	Custom MSA; Collab notebook	69.26	NO	SH3-like barrel
g8385	122	4	NMR structure	NA	na, PDB.ID: 2LHT	immunoglobulin/albumin-binding domain-like

### Sheet: EC singletons
geneID	Singleton	Wave/Cluster	AlphaFold2 method	pLDDT AlphaFold	Good prediction?	SCOPe fold (first hit: full length, top-aligned)
g11845	Singleton	4	Open source AlphaFold v2.0 (CASP14)	69.89*	YES	Ribosome and ribosomal fragments
g919	Singleton	2	Open source AlphaFold v2.0 (CASP14)	69.14*	YES	Zincin-like
g3958	Singleton	4	Open source AlphaFold v2.0 (CASP14)	69.13*	YES	Non-globular all-alpha subunits of globular proteins
g15533	Singleton	4	Open source AlphaFold v2.0 (CASP14)	68.38*	YES	Parallel coiled-coil
g10970	Singleton	5	Open source AlphaFold v2.0 (CASP14)	66.63*	YES	SAM domain-like
g24031	Singleton	3	Open source AlphaFold v2.0 (CASP14)	66.29*	YES	Class A G protein-coupled receptor (GPCR)-like
g23622	Singleton	5	Open source AlphaFold v2.0 (CASP14)	64*	YES	Collagen-like peptides
g14155	Singleton	1	Open source AlphaFold v2.0 (CASP14)	63.49*	YES	Parallel coiled-coil
g10413	Singleton	4	Open source AlphaFold v2.0 (CASP14)	62.79*	YES	Parallel coiled-coil
g23815	Singleton	2	Open source AlphaFold v2.0 (CASP14)	62.7*	YES	Prion-like
g11295	Singleton	5	Open source AlphaFold v2.0 (CASP14)	62.16*	YES	Parallel coiled-coil
g3978	Singleton	2	Open source AlphaFold v2.0 (CASP14)	61.85*	YES	SP0830-like
g13812	Singleton	2	Open source AlphaFold v2.0 (CASP14)	61.26*	YES	Glucocorticoid receptor-like (DNA-binding domain)
g40	Singleton	2	Open source AlphaFold v2.0 (CASP14)	60.82*	YES	OmpH-like
g22796	Singleton	5	Open source AlphaFold v2.0 (CASP14)	60.71*	YES	Ribosome and ribosomal fragments
g3785	Singleton	5	Open source AlphaFold v2.0 (CASP14)	60.67*	YES	Glyoxalase/Bleomycin resistance protein/Dihydroxybiphenyl dioxygenase
g22490	Singleton	4	Open source AlphaFold v2.0 (CASP14)	60.55*	YES	DNA/RNA-binding 3-helical bundle
g21415	Singleton	2	Open source AlphaFold v2.0 (CASP14)	59.7*	YES	Bromodomain-like
g1326	Singleton	2	Open source AlphaFold v2.0 (CASP14)	59.65*	YES	Stalk segment of viral fusion proteins
g22146	Singleton	2	Open source AlphaFold v2.0 (CASP14)	59.44*	YES	Glyoxalase/Bleomycin resistance protein/Dihydroxybiphenyl dioxygenase
g14001	Singleton	2	Open source AlphaFold v2.0 (CASP14)	59.25*	YES	SH2-like
g19974	Singleton	4	Open source AlphaFold v2.0 (CASP14)	59.13*	YES	Proteins of incorrect, partial and unknown sequence
g22202	Singleton	5	Open source AlphaFold v2.0 (CASP14)	58.6*	YES	Bromodomain-like
g15112	Singleton	2	Open source AlphaFold v2.0 (CASP14)	58.55*	YES	Parallel coiled-coil
g1211	Singleton	2	Open source AlphaFold v2.0 (CASP14)	57.76*	YES	ROP-like
g24500	Singleton	5	Open source AlphaFold v2.0 (CASP14)	57.45*	YES	Inactivation gate of potassium and sodium channels
g1049	Singleton	1	Open source AlphaFold v2.0 (CASP14)	56.96*	YES	p53 tetramerization domain
g15834	Singleton	5	Open source AlphaFold v2.0 (CASP14)	56.7*	YES	Parallel coiled-coil
g22367	Singleton	5	Open source AlphaFold v2.0 (CASP14)	56.38*	YES	TBP-like
g14794	Singleton	4	Open source AlphaFold v2.0 (CASP14)	56.25*	YES	Immunoglobulin-like beta-sandwich
g10894	Singleton	5	Open source AlphaFold v2.0 (CASP14)	56.11*	YES	Cytidine deaminase-like
g19715	Singleton	5	Open source AlphaFold v2.0 (CASP14)	55.68*	YES	Synuclein
g1943	Singleton	2	Open source AlphaFold v2.0 (CASP14)	55.51*	YES	ROP-like
g16633	Singleton	3	Open source AlphaFold v2.0 (CASP14)	55.23*	YES	Small-conductance potassium channel
g1682	Singleton	2	Open source AlphaFold v2.0 (CASP14)	55.13*	YES	ATPD N-terminal domain-like
g15595	Singleton	4	Open source AlphaFold v2.0 (CASP14)	54.73*	YES	Streptavidin-like
g10661	Singleton	3	Open source AlphaFold v2.0 (CASP14)	54.42*	YES	Single transmembrane helix
g19831	Singleton	2	Open source AlphaFold v2.0 (CASP14)	53.92*	YES	Bromodomain-like
g23559	Singleton	4	Open source AlphaFold v2.0 (CASP14)	53.92*	YES	Iron-dependent repressor protein, dimerization domain
g3292	Singleton	5	Open source AlphaFold v2.0 (CASP14)	53.8*	YES	Parallel coiled-coil
g20628	Singleton	2	Open source AlphaFold v2.0 (CASP14)	53.54*	YES	Transmembrane beta-barrels
g23095	Singleton	2	Open source AlphaFold v2.0 (CASP14)	53.37*	YES	triple barrel
g19554	Singleton	4	Open source AlphaFold v2.0 (CASP14)	53.36*	YES	Knottins (small inhibitors, toxins, lectins)
g11034	Singleton	4	Open source AlphaFold v2.0 (CASP14)	53.05*	YES	Triple-stranded beta-helix
g10102	Singleton	4	Open source AlphaFold v2.0 (CASP14)	52.78*	YES	Immunoglobulin-like beta-sandwich
g12325	Singleton	4	Open source AlphaFold v2.0 (CASP14)	52.78*	YES	Prealbumin-like
g12210	Singleton	2	Open source AlphaFold v2.0 (CASP14)	52.44*	YES	p53 tetramerization domain
g17616	Singleton	2	Open source AlphaFold v2.0 (CASP14)	52.29*	YES	Triger factor/SurA peptide-binding domain-like
g13746	Singleton	1	Open source AlphaFold v2.0 (CASP14)	51.64*	YES	Ribonuclease H-like motif
g13682	Singleton	4	Open source AlphaFold v2.0 (CASP14)	50.3*	YES	SAM domain-like
g12206	Singleton	4	Open source AlphaFold v2.0 (CASP14)	50.02*	YES	Cystatin-like
g252	Singleton	4	Open source AlphaFold v2.0 (CASP14)	97.35	YES	CYTH-like phosphatases
g23428	Singleton	4	Open source AlphaFold v2.0 (CASP14)	97.32	YES	Concanavalin A-like lectins/glucanases
g19259	Singleton	3	Open source AlphaFold v2.0 (CASP14)	93.33	YES	Lipocalins
g22359	Singleton	5	Open source AlphaFold v2.0 (CASP14)	93.01	YES	Flavodoxin-like
g18568	Singleton	2	Open source AlphaFold v2.0 (CASP14)	92.35	YES	alpha/beta-Hydrolases
g5490	Singleton	4	Open source AlphaFold v2.0 (CASP14)	92.17	YES	Streptavidin-like
g21771	Singleton	5	Open source AlphaFold v2.0 (CASP14)	91.58	YES	alpha/beta-Hydrolases
g15830	Singleton	4	Open source AlphaFold v2.0 (CASP14)	91.01	YES	6-bladed beta-propeller
g18028	Singleton	2	Open source AlphaFold v2.0 (CASP14)	90.27	YES	Rubredoxin-like
g5052	Singleton	3	Open source AlphaFold v2.0 (CASP14)	88.56	YES	Zincin-like
g11528	Singleton	4	Open source AlphaFold v2.0 (CASP14)	88.25	YES	Dodecin subunit-like
g19979	Singleton	2	Open source AlphaFold v2.0 (CASP14)	87.74	YES	alpha/beta-Hydrolases
g8573	Singleton	4	Open source AlphaFold v2.0 (CASP14)	86.84	YES	Cystatin-like
g837	Singleton	2	Open source AlphaFold v2.0 (CASP14)	85.85	YES	Yeast killer toxins
g18338	Singleton	4	Open source AlphaFold v2.0 (CASP14)	85.81	YES	Carbamoyl phosphate synthetase, large subunit connection domain
g11516	Singleton	2	Open source AlphaFold v2.0 (CASP14)	85.53	YES	S-adenosyl-L-methionine-dependent methyltransferases
g16040	Singleton	3	Open source AlphaFold v2.0 (CASP14)	85.32	YES	gamma-Crystallin-like
g24189	Singleton	5	Open source AlphaFold v2.0 (CASP14)	84.41	YES	Galactose-binding domain-like
g8946	Singleton	1	Open source AlphaFold v2.0 (CASP14)	84.12	YES	Knottins (small inhibitors, toxins, lectins)
g15036	Singleton	4	Open source AlphaFold v2.0 (CASP14)	83.96	YES	Flavodoxin-like
g7380	Singleton	5	Open source AlphaFold v2.0 (CASP14)	82.58	YES	Yeast killer toxins
g9998	Singleton	4	Open source AlphaFold v2.0 (CASP14)	81.73	YES	Zn2/Cys6 DNA-binding domain
g4623	Singleton	4	Open source AlphaFold v2.0 (CASP14)	80.83	YES	beta-Trefoil
g4982	Singleton	5	Open source AlphaFold v2.0 (CASP14)	80.53	YES	Parallel coiled-coil
g14546	Singleton	4	Open source AlphaFold v2.0 (CASP14)	80.09	YES	STAT-like
g3746	Singleton	5	Open source AlphaFold v2.0 (CASP14)	79.86	YES	Double-stranded beta-helix
g21677	Singleton	1	Open source AlphaFold v2.0 (CASP14)	79.15	YES	Stalk segment of viral fusion proteins
g4356	Singleton	4	Open source AlphaFold v2.0 (CASP14)	78.02	YES	ClpS-like
g21310	Singleton	3	Open source AlphaFold v2.0 (CASP14)	77.22	YES	Galactose-binding domain-like
g1135	Singleton	3	Open source AlphaFold v2.0 (CASP14)	76.8	YES	Galactose-binding domain-like
g5095	Singleton	5	Open source AlphaFold v2.0 (CASP14)	76.52	YES	Ferredoxin-like
g5864	Singleton	5	Open source AlphaFold v2.0 (CASP14)	76.34	YES	Common fold of diphtheria toxin/transcription factors/cytochrome f
g8893	Singleton	2	Open source AlphaFold v2.0 (CASP14)	76.21	YES	C-terminal domain of mollusc hemocyanin
g17890	Singleton	4	Open source AlphaFold v2.0 (CASP14)	75.78	YES	Ribosome and ribosomal fragments
g19016	Singleton	1	Open source AlphaFold v2.0 (CASP14)	75.73	YES	LigT-like
g24448	Singleton	4	Open source AlphaFold v2.0 (CASP14)	75.67	YES	Knottins (small inhibitors, toxins, lectins)
g18536	Singleton	2	Open source AlphaFold v2.0 (CASP14)	75.09	YES	Long alpha-hairpin
g18305	Singleton	5	Open source AlphaFold v2.0 (CASP14)	75.07	YES	LigT-like
g12388	Singleton	4	Open source AlphaFold v2.0 (CASP14)	74.88	YES	SMI1/KNR4-like
g11166	Singleton	4	Open source AlphaFold v2.0 (CASP14)	74.64	YES	Defensin-like
g13199	Singleton	5	Open source AlphaFold v2.0 (CASP14)	74.13	YES	Apolipoprotein A-II
g20411	Singleton	5	Open source AlphaFold v2.0 (CASP14)	74.12	YES	Gelsolin-like
g18322	Singleton	4	Open source AlphaFold v2.0 (CASP14)	73.8	YES	Ferredoxin-like
g39	Singleton	2	Open source AlphaFold v2.0 (CASP14)	73.7	YES	Parallel coiled-coil
g15277	Singleton	4	Open source AlphaFold v2.0 (CASP14)	72.36	YES	Long alpha-hairpin
g12447	Singleton	4	Open source AlphaFold v2.0 (CASP14)	71.12	YES	Immunoglobulin-like beta-sandwich
g16783	Singleton	5	Open source AlphaFold v2.0 (CASP14)	68.54*	YES	HSP33 redox switch-like
g16763	Singleton	1	Open source AlphaFold v2.0 (CASP14)	68.23*	YES	Parallel coiled-coil
g8002	Singleton	3	Open source AlphaFold v2.0 (CASP14)	67.27*	YES	Long alpha-hairpin
g20154	Singleton	4	Open source AlphaFold v2.0 (CASP14)	65.22*	YES	Dimerization-anchoring domain of cAMP-dependent PK regulatory subunit
g7279	Singleton	3	Open source AlphaFold v2.0 (CASP14)	63.88*	YES	Parallel coiled-coil
g9181	Singleton	1	Open source AlphaFold v2.0 (CASP14)	63.73*	YES	Zincin-like
g22298	Singleton	2	Open source AlphaFold v2.0 (CASP14)	63.67*	YES	p53 tetramerization domain
g18628	Singleton	2	Open source AlphaFold v2.0 (CASP14)	63.64*	YES	At5g01610
g20720	Singleton	2	Open source AlphaFold v2.0 (CASP14)	62.84*	YES	Triple-stranded beta-helix
g4686	Singleton	2	Open source AlphaFold v2.0 (CASP14)	62.56*	YES	Inactivation gate of potassium and sodium channels
g17483	Singleton	5	Open source AlphaFold v2.0 (CASP14)	62.45*	YES	BLIP-like
g7066	Singleton	4	Open source AlphaFold v2.0 (CASP14)	62.23*	YES	Parallel coiled-coil
g6922	Singleton	2	Open source AlphaFold v2.0 (CASP14)	61.85*	YES	Parallel coiled-coil
g8220	Singleton	4	Open source AlphaFold v2.0 (CASP14)	58.54*	YES	C-type lectin-like
g9343	Singleton	3	Open source AlphaFold v2.0 (CASP14)	56.53*	YES	Parallel coiled-coil
g8816	Singleton	2	Open source AlphaFold v2.0 (CASP14)	55.56*	YES	Four-helical up-and-down bundle
g4341	Singleton	4	Open source AlphaFold v2.0 (CASP14)	55.44*	YES	AMPKBI-like
g5156	Singleton	5	Open source AlphaFold v2.0 (CASP14)	55.11*	YES	Stalk segment of viral fusion proteins
g4288	Singleton	4	Open source AlphaFold v2.0 (CASP14)	55.02*	YES	alpha-Amylase inhibitor tendamistat
g7983	Singleton	4	Open source AlphaFold v2.0 (CASP14)	53.77*	YES	Long alpha-hairpin
g9381	Singleton	2	Open source AlphaFold v2.0 (CASP14)	51.49*	YES	HLH-like
g20247	Singleton	3	Open source AlphaFold v2.0 (CASP14)	66.15	NO	Parallel coiled-coil
g12418	Singleton	3	Open source AlphaFold v2.0 (CASP14)	63.79	NO	Parallel coiled-coil
g11480	Singleton	5	Open source AlphaFold v2.0 (CASP14)	61.43	NO	Knottins (small inhibitors, toxins, lectins)
g17601	Singleton	3	Open source AlphaFold v2.0 (CASP14)	60.9	NO	Dimerization-anchoring domain of cAMP-dependent PK regulatory subunit
g18162	Singleton	4	Open source AlphaFold v2.0 (CASP14)	60.4	NO	RPB5-like RNA polymerase subunit
g14027	Singleton	5	Open source AlphaFold v2.0 (CASP14)	59.94	NO	Stalk segment of viral fusion proteins
g9929	Singleton	3	Open source AlphaFold v2.0 (CASP14)	59.28	NO	4-helical cytokines
g9879	Singleton	4	Open source AlphaFold v2.0 (CASP14)	57.6	NO	beta-Grasp (ubiquitin-like)
g21523	Singleton	4	Open source AlphaFold v2.0 (CASP14)	54.58	NO	Nuclear receptor coactivator interlocking domain
g9651	Singleton	5	Open source AlphaFold v2.0 (CASP14)	54.385	NO	Resistin
g3162	Singleton	4	Open source AlphaFold v2.0 (CASP14)	53.41	NO	PG0816-like
g22892	Singleton	5	Open source AlphaFold v2.0 (CASP14)	52.52	NO	Signal recognition particle alu RNA binding heterodimer, SRP9/14
g18559	Singleton	1	Open source AlphaFold v2.0 (CASP14)	51.6	NO	Histone-fold
g24028	Singleton	3	Open source AlphaFold v2.0 (CASP14)	49.93	NO
g3645	Singleton	2	Open source AlphaFold v2.0 (CASP14)	49.84	NO
g2257	Singleton	3	Open source AlphaFold v2.0 (CASP14)	49.38	NO
g20752	Singleton	3	Open source AlphaFold v2.0 (CASP14)	49.33	NO
g12159	Singleton	4	Open source AlphaFold v2.0 (CASP14)	48.51	NO
g23619	Singleton	5	Open source AlphaFold v2.0 (CASP14)	48.39	NO
g16674	Singleton	2	Open source AlphaFold v2.0 (CASP14)	48.33	NO
g23640	Singleton	2	Open source AlphaFold v2.0 (CASP14)	47.73	NO
g16539	Singleton	1	Open source AlphaFold v2.0 (CASP14)	46.93	NO
g13389	Singleton	5	Open source AlphaFold v2.0 (CASP14)	46.66	NO
g7379	Singleton	4	Open source AlphaFold v2.0 (CASP14)	46.51	NO
g5634	Singleton	1	Open source AlphaFold v2.0 (CASP14)	46.5	NO
g23350	Singleton	2	Open source AlphaFold v2.0 (CASP14)	46.32	NO
g13495	Singleton	2	Open source AlphaFold v2.0 (CASP14)	46.31	NO
g928	Singleton	3	Open source AlphaFold v2.0 (CASP14)	45.28	NO
g5907	Singleton	3	Open source AlphaFold v2.0 (CASP14)	45.23	NO
g11007	Singleton	5	Open source AlphaFold v2.0 (CASP14)	45.04	NO
g16928	Singleton	4	Open source AlphaFold v2.0 (CASP14)	44.62	NO
g6743	Singleton	4	Open source AlphaFold v2.0 (CASP14)	43.39	NO
g17948	Singleton	5	Open source AlphaFold v2.0 (CASP14)	42.09	NO
g21860	Singleton	2	Open source AlphaFold v2.0 (CASP14)	41.96	NO
g14092	Singleton	3	Open source AlphaFold v2.0 (CASP14)	41.89	NO
g14159	Singleton	2	Open source AlphaFold v2.0 (CASP14)	41.78	NO
g8978	Singleton	3	Open source AlphaFold v2.0 (CASP14)	41.65	NO
g6618	Singleton	2	Open source AlphaFold v2.0 (CASP14)	41.54	NO
g18705	Singleton	2	Open source AlphaFold v2.0 (CASP14)	41.51	NO
g14549	Singleton	4	Open source AlphaFold v2.0 (CASP14)	41.36	NO
g8161	Singleton	5	Open source AlphaFold v2.0 (CASP14)	40.87	NO
g10683	Singleton	1	Open source AlphaFold v2.0 (CASP14)	40.72	NO
g15583	Singleton	3	Open source AlphaFold v2.0 (CASP14)	40.42	NO
g11311	Singleton	3	Open source AlphaFold v2.0 (CASP14)	40.02	NO
g7298	Singleton	2	Open source AlphaFold v2.0 (CASP14)	39.44	NO
g5961	Singleton	4	Open source AlphaFold v2.0 (CASP14)	38.78	NO
g11784	Singleton	2	Open source AlphaFold v2.0 (CASP14)	38.63	NO
g22639	Singleton	5	Open source AlphaFold v2.0 (CASP14)	38.58	NO
g12715	Singleton	5	Open source AlphaFold v2.0 (CASP14)	38.32	NO
g15643	Singleton	3	Open source AlphaFold v2.0 (CASP14)	38.13	NO
g2965	Singleton	4	Open source AlphaFold v2.0 (CASP14)	38.07	NO
g2494	Singleton	1	Open source AlphaFold v2.0 (CASP14)	37.97	NO
g21643	Singleton	5	Open source AlphaFold v2.0 (CASP14)	36.14	NO
g4653	Singleton	4	Open source AlphaFold v2.0 (CASP14)	35.51	NO
g8450	Singleton	4	Open source AlphaFold v2.0 (CASP14)	34.91	NO
g5496	Singleton	2	Open source AlphaFold v2.0 (CASP14)	34.4	NO
g5706	Singleton	2	Open source AlphaFold v2.0 (CASP14)	33.23	NO
g13107	Singleton	1	Open source AlphaFold v2.0 (CASP14)	32.62	NO
g20529	Singleton	2	Open source AlphaFold v2.0 (CASP14)	32.17	NO
g17538	Singleton	4	Open source AlphaFold v2.0 (CASP14)	31.15	NO
g2025	Singleton	3	Open source AlphaFold v2.0 (CASP14)	29.79	NO
g23054	Singleton	2	Open source AlphaFold v2.0 (CASP14)	28.66	NO
g7830	Singleton	4	Open source AlphaFold v2.0 (CASP14)	28	NO
g812	Singleton	2	Open source AlphaFold v2.0 (CASP14)	26.33	NO
