## Additional File 14 for "The *Venturia inaequalis* effector repertoire is expressed in waves and is dominated by expanded families with predicted structural similarity to avirulence proteins from other plant-pathogenic fungi"

### Sheet: MAX_like
MAX-like
	ToxB	Family 1: g13386	Avr1-CO39	Avr-Pik	AvrPiz-t	Avr-Pia	AvrPib
ToxB		10	8.6	6.8	11.8	7.5	8.1
Family 1: g13386	10		8.1	13.7	10	9.3	16.5
Avr1-CO39	8.6	8.1		16.2	8.4	12.8	16.3
Avr-Pik	6.8	13.7	16.2		12	11.5	12.4
AvrPiz-t	11.8	10	8.4	12		14.2	12.1
Avr-Pia	7.5	9.3	12.8	11.5	14.2		24.1
AvrPib	8.1	16.5	16.3	12.4	12.1	24.1
ToxA-like
	AvrL567-A	Avr2	Family 7: g4781	Family 28: g13172	Singleton g4288	Family 38: g9034	ToxA
AvrL567-A		7.9	10.1	10.1	8.6	5.2	9.1
Avr2	7.9		7.8	7.9	9.9	9.1	12
Family 7: g4781	10.1	7.8		7.9	14.3	10.6	7.1
Family 28: g13172	10.1	7.9	7.9		15.9	8	9.5
Singleton g4288	8.6	9.9	14.3	15.9		10.6	12.7
Family 38: g9034	5.2	9.1	10.6	8	10.6		10.7
ToxA	9.1	12	7.1	9.5	12.7	10.7
LARS-like
	Family 49: g24490	Family 15: g11907	AvrLm4-7	Ecp11-1	AvrLm5-9
Family49: g24490		12.4	7.8	12.9	9.2
Family15: g11907	12.4		17.2	13.4	16.9
AvrLm4-7	7.8	17.2		12.3	13.6
Ecp11-1	12.9	13.4	12.3		20
AvrLm5-9	9.2	16.9	13.6	20
FOLD-like
	Avr3/Six1	Avr1/Six4	Family 49: g3787
Avr3/Six1		13.9	14.7
Avr1/Six4	13.9		17.6
Family 49: g3787	14.7	17.6
